# The high-resolution *in vivo* measurement of replication fork velocity and pausing by lag-time analysis

**DOI:** 10.1101/2022.08.13.503874

**Authors:** Dean Huang, Anna E. Johnson, Brandon S. Sim, Teresa Lo, Houra Merrikh, Paul A. Wiggins

**Affiliations:** Department of Physics, University of Washington, Seattle, Washington 98195, USA; Department of Biochemistry, Vanderbilt University, Nashville, Tennessee 37205, USA; Department of Pathology, Microbiology, and Immunology, Vanderbilt University Medical Center, Nashville, Tennessee 37232, USA; Department of Bioengineering, University of Washington, Seattle, Washington 98195, USA; Department of Microbiology, University of Washington, Seattle, Washington 98195, USA

## Abstract

An important step towards understanding the mechanistic basis of the central dogma is the quantitative characterization of the dynamics of nucleic-acid-bound molecular motors in the context of the living cell, where a crowded cytoplasm as well as competing and potentially antagonistic processes may significantly affect their rapidity and reliability. To capture these dynamics, we develop a novel method, lag-time analysis, for measuring *in vivo* dynamics. The approach uses exponential growth as the stopwatch to resolve dynamics in an asynchronous culture and therefore circumvents the difficulties and potential artifacts associated with synchronization or fluorescent labeling. Although lag-time analysis has the potential to be widely applicable to the quantitative analysis of *in vivo* dynamics, we focus on an important application: characterizing replication dynamics. To benchmark the approach, we analyze replication dynamics in three different species and a collection of mutants. We provide the first quantitative locus-specific measurements of fork velocity, in units of kb per second, as well as replisome-pause durations, some with the precision of seconds. The measured fork velocity is observed to be both locus and time dependent, even in wild-type cells. In addition to quantitatively characterizing known phenomena, we detect brief, locus-specific pauses at rDNA in wild-type cells for the first time. We also observe temporal fork velocity oscillations in three highly-divergent bacterial species. Lag-time analysis not only has great potential to offer new insights into replication, as demonstrated in the paper, but also has potential to provide quantitative insights into other important processes.
