## Supplemental Data for "The high-resolution *in vivo* measurement of replication fork velocity and pausing by lag-time analysis"

### Sheet: Vc_LB_chr1
Region names	Region start position: ell_- (Mb)	Region end position: ell_+ (Mb)	Fork direction	Replication orientation	Slope: α (Mb^{-1})	Velocity: v (kb/s)	Log difference: ∆	Duration: ∆τ (min)	Percent errors
R1	-1.4	-1.3	-	A	0.446	1.18	0.0445	1.41	±19%
R2	-1.3	-1.2	-	A	0.747	0.703	0.0745	2.37	±9.3%
R3	-1.2	-1.1	-	A	0.962	0.546	0.0961	3.05	±7.1%
R4	-1.1	-0.998	-	A	0.736	0.714	0.0734	2.33	±9.3%
R5	-0.998	-0.898	-	A	0.793	0.662	0.0792	2.51	±8.7%
R6	-0.898	-0.799	-	A	0.818	0.642	0.0817	2.59	±9.5%
R7	-0.799	-0.699	-	A	0.509	1.03	0.0508	1.61	±18%
R8	-0.699	-0.599	-	A	0.657	0.799	0.0656	2.08	±13%
R9	-0.599	-0.499	-	A	0.551	0.953	0.055	1.75	±13%
R10	-0.499	-0.399	-	A	0.408	1.29	0.0407	1.29	±18%
R11	-0.399	-0.299	-	A	0.476	1.1	0.0475	1.51	±16%
R12	-0.299	-0.2	-	A	0.695	0.755	0.0694	2.2	±11%
R13	-0.2	-0.0998	-	A	1.25	0.421	0.125	3.95	±6.3%
R14	-0.0998	0	-	A	0.298	1.76	0.0298	0.946	±27%
R15	0	0.0998	+	A	0.567	0.926	0.0566	1.8	±14%
R16	0.0998	0.2	+	A	1.05	0.501	0.105	3.32	±7.1%
R17	0.2	0.299	+	A	0.778	0.675	0.0777	2.47	±9.1%
R18	0.299	0.399	+	A	0.489	1.07	0.0488	1.55	±17%
R19	0.399	0.499	+	A	0.413	1.27	0.0412	1.31	±20%
R20	0.499	0.599	+	A	0.401	1.31	0.0401	1.27	±18%
R21	0.599	0.699	+	A	0.552	0.952	0.0551	1.75	±13%
R22	0.699	0.799	+	A	0.685	0.767	0.0683	2.17	±10%
R23	0.799	0.898	+	A	0.719	0.73	0.0718	2.28	±9.6%
R24	0.898	0.998	+	A	0.775	0.678	0.0774	2.46	±8.9%
R25	0.998	1.1	+	A	0.587	0.895	0.0586	1.86	±12%
R26	1.1	1.2	+	A	0.792	0.663	0.0791	2.51	±8.6%
R27	1.2	1.3	+	A	0.914	0.574	0.0912	2.9	±7.5%
R28	1.3	1.4	+	A	0.682	0.77	0.0681	2.16	±12%

### Sheet: Vc_LB_chr2
Region names	Region start position: ell_- (Mb)	Region end position: ell_+ (Mb)	Fork direction	Replication orientation	Slope: α (Mb^{-1})	Velocity: v (kb/s)	Log difference: ∆	Duration: ∆τ (min)	Percent errors
R1	-0.514	-0.428	-	A	0.641	0.819	0.0549	1.74	±17%
R2	-0.428	-0.343	-	A	0.962	0.546	0.0824	2.61	±9%
R3	-0.343	-0.257	-	A	0.6	0.875	0.0514	1.63	±14%
R4	-0.257	-0.171	-	A	0.992	0.529	0.0849	2.7	±8.8%
R5	-0.171	-0.0856	-	A	0.716	0.734	0.0613	1.95	±12%
R6	-0.0856	0	-	A	0.825	0.636	0.0707	2.24	±12%
R7	0	0.0856	+	A	0.828	0.634	0.0709	2.25	±12%
R8	0.0856	0.171	+	A	0.872	0.602	0.0746	2.37	±10%
R9	0.171	0.257	+	A	0.629	0.835	0.0539	1.71	±16%
R10	0.257	0.343	+	A	0.641	0.82	0.0549	1.74	±39%
R11	0.343	0.428	+	A	0.727	0.723	0.0622	1.98	±38%
R12	0.428	0.514	+	A	0.85	0.618	0.0728	2.31	±18%

### Sheet: Vc_LB_monochr
Region names	Region start position: ell_- (Mb)	Region end position: ell_+ (Mb)	Fork direction	Replication orientation	Slope: α (Mb^{-1})	Velocity: v (kb/s)	Log difference: ∆	Duration: ∆τ (min)	Percent errors
R1	-1.81	-1.55	-	A	0.222	0.578	0.0573	1.82	±8.6%
R2	-1.55	-1.29	-	A	0.247	0.521	0.0636	2.02	±4.4%
R3	-1.29	-1.03	-	A	0.312	0.412	0.0804	2.55	±3.4%
R4	-1.03	-0.774	-	A	0.316	0.407	0.0815	2.59	±3.8%
R5	-0.774	-0.516	-	A	0.378	0.34	0.0974	3.09	±3.2%
R6	-0.516	-0.258	-	A	0.252	0.51	0.0649	2.06	±4.3%
R7	-0.258	0	-	A	0.143	0.898	0.0369	1.17	±7.8%
R8	0	0.258	+	A	0.125	1.02	0.0324	1.03	±9%
R9	0.258	0.516	+	A	0.286	0.449	0.0738	2.34	±3.8%
R10	0.516	0.774	+	A	0.401	0.32	0.103	3.28	±2.7%
R11	0.774	1.03	+	A	0.322	0.399	0.083	2.64	±3.4%
R12	1.03	1.29	+	A	0.259	0.496	0.0667	2.12	±4.3%
R13	1.29	1.55	+	A	0.208	0.618	0.0536	1.7	±5.2%
R14	1.55	1.81	+	A	0.382	0.336	0.0987	3.13	±3.3%
R15	-0.516	-0.413	-	A	0.393	0.326	0.0406	1.29	±11%
R16	-0.413	-0.31	-	A	0.156	0.825	0.0161	0.51	±28%
R17	-0.31	-0.206	-	A	0.0798	1.61	0.00824	0.261	±55%
R18	-0.206	-0.103	-	A	0.282	0.455	0.0291	0.923	±17%
R19	-0.103	0	-	A	0.0501	2.56	0.00517	0.164	±92%
R20	0	0.103	+	A	0.0479	2.68	0.00494	0.157	±93%
R21	0.103	0.206	+	A	0.0924	1.39	0.00954	0.303	±49%
R22	0.206	0.31	+	A	0.308	0.417	0.0318	1.01	±14%
R23	0.31	0.413	+	A	0.263	0.488	0.0272	0.862	±16%
R24	0.413	0.516	+	A	0.271	0.474	0.028	0.887	±16%
R25	0.516	0.619	+	A	0.351	0.366	0.0362	1.15	±12%
R26	0.619	0.723	+	A	0.519	0.247	0.0536	1.7	±8.2%
R27	0.723	0.826	+	A	0.28	0.459	0.0289	0.917	±15%
R28	0.826	0.929	+	A	0.311	0.413	0.0321	1.02	±13%
R29	0.929	1.03	+	A	0.405	0.317	0.0418	1.33	±11%
R30	1.03	1.14	+	A	0.035	3.67	0.00361	0.115	±260%
R31	1.14	1.24	+	A	0.395	0.325	0.0408	1.29	±23%
R32	1.24	1.34	+	A	0.304	0.422	0.0314	0.997	±14%
R33	1.34	1.45	+	A	0.176	0.73	0.0182	0.576	±23%
R34	1.45	1.55	+	A	0.231	0.557	0.0238	0.756	±17%
R35	1.55	1.65	+	A	0.273	0.471	0.0281	0.893	±15%
R36	1.65	1.75	+	A	0.5	0.257	0.0516	1.64	±8%
R37	1.75	1.86	+	A	0.267	0.481	0.0275	0.874	±15%
R38	1.86	1.96	+	A	0.393	0.326	0.0406	1.29	±13%

### Sheet: Vc_MM_chr1
Region names	Region start position: ell_- (Mb)	Region end position: ell_+ (Mb)	Fork direction	Replication orientation	Slope: α (Mb^{-1})	Velocity: v (kb/s)	Log difference: ∆	Duration: ∆τ (min)	Percent errors
R1	-1.33	-1.14	-	A	0.371	0.623	0.0703	5.07	±11%
R2	-1.14	-0.949	-	A	0.338	0.683	0.0642	4.63	±9.9%
R3	-0.949	-0.759	-	A	0.356	0.649	0.0676	4.88	±12%
R4	-0.759	-0.569	-	A	0.236	0.978	0.0448	3.23	±18%
R5	-0.569	-0.38	-	A	0.219	1.06	0.0415	2.99	±15%
R6	-0.38	-0.19	-	A	0.263	0.88	0.0498	3.59	±13%
R7	-0.19	0	-	A	0.201	1.15	0.0381	2.75	±17%
R8	0	0.19	+	A	0.145	1.59	0.0275	1.98	±23%
R9	0.19	0.38	+	A	0.276	0.838	0.0523	3.77	±13%
R10	0.38	0.569	+	A	0.283	0.817	0.0537	3.87	±12%
R11	0.569	0.759	+	A	0.233	0.991	0.0443	3.19	±14%
R12	0.759	0.949	+	A	0.335	0.69	0.0636	4.58	±9.6%
R13	0.949	1.14	+	A	0.419	0.552	0.0794	5.73	±7.8%
R14	1.14	1.33	+	A	0.166	1.39	0.0316	2.28	±23%
R15	0	0.0996	+	A	0.206	1.12	0.0205	1.48	±42%
R16	0.0996	0.199	+	A	0.11	2.1	0.011	0.791	±79%
R17	0.199	0.299	+	A	0.237	0.973	0.0237	1.71	±37%
R18	0.299	0.398	+	A	0.37	0.624	0.0369	2.66	±27%
R19	0.398	0.498	+	A	0.226	1.02	0.0225	1.62	±45%
R20	0.498	0.598	+	A	0.281	0.822	0.028	2.02	±31%
R21	0.598	0.697	+	A	0.243	0.952	0.0242	1.74	±35%
R22	0.697	0.797	+	A	0.187	1.24	0.0186	1.34	±45%
R23	0.797	0.897	+	A	0.526	0.439	0.0524	3.78	±16%
R24	0.897	0.996	+	A	0.12	1.92	0.012	0.865	±70%
R25	0.996	1.1	+	A	0.657	0.352	0.0655	4.72	±13%
R26	1.1	1.2	+	A	0.168	1.37	0.0167	1.21	±50%
R27	1.2	1.3	+	A	0.109	2.13	0.0108	0.78	±77%
R28	1.3	1.39	+	A	0.561	0.412	0.0559	4.03	±18%

### Sheet: Vc_MM_chr2
Region names	Region start position: ell_- (Mb)	Region end position: ell_+ (Mb)	Fork direction	Replication orientation	Slope: α (Mb^{-1})	Velocity: v (kb/s)	Log difference: ∆	Duration: ∆τ (min)	Percent errors
R1	-0.456	-0.304	-	A	0.272	0.85	0.0414	2.98	±21%
R2	-0.304	-0.152	-	A	0.394	0.587	0.0599	4.32	±12%
R3	-0.152	0	-	A	0.377	0.613	0.0574	4.14	±13%
R4	0	0.152	+	A	0.325	0.712	0.0494	3.56	±15%
R5	0.152	0.304	+	A	0.437	0.528	0.0665	4.8	±14%
R6	0.304	0.456	+	A	0.377	0.614	0.0573	4.13	±24%
R7	0	0.0799	+	A	0.324	0.713	0.0259	1.87	±39%
R8	0.0799	0.16	+	A	0.337	0.685	0.027	1.94	±37%
R9	0.16	0.24	+	A	0.458	0.505	0.0366	2.64	±29%
R10	0.24	0.319	+	A	0.402	0.574	0.0321	2.32	±53%
R11	0.319	0.399	+	A	0.128	1.81	0.0102	0.736	±390%
R12	0.399	0.479	+	A	0.822	0.281	0.0657	4.74	±60%

### Sheet: Vc_MM_monochr
Region names	Region start position: ell_- (Mb)	Region end position: ell_+ (Mb)	Fork direction	Replication orientation	Slope: α (Mb^{-1})	Velocity: v (kb/s)	Log difference: ∆	Duration: ∆τ (min)	Percent errors
R1	-1.92	-1.68	-	A	0.69	0.254	0.165	11.9	±50%
R2	-1.68	-1.44	-	A	0.117	1.5	0.0281	2.03	±38%
R3	-1.44	-1.2	-	A	0.238	0.736	0.057	4.11	±16%
R4	-1.2	-0.959	-	A	0.122	1.44	0.0292	2.1	±32%
R5	-0.959	-0.72	-	A	0.192	0.913	0.046	3.32	±24%
R6	-0.72	-0.48	-	A	0.208	0.842	0.0499	3.6	±22%
R7	-0.48	-0.24	-	A	0.0958	1.83	0.023	1.66	±42%
R8	-0.24	0	-	A	0.174	1.01	0.0416	3	±23%
R9	0	0.24	+	A	0.0807	2.17	0.0194	1.4	±49%
R10	0.24	0.48	+	A	0.24	0.729	0.0576	4.16	±16%
R11	0.48	0.72	+	A	0.1	1.74	0.0241	1.74	±39%
R12	0.72	0.959	+	A	0.244	0.718	0.0585	4.22	±16%
R13	0.959	1.2	+	A	0.158	1.11	0.0379	2.74	±28%
R14	1.2	1.44	+	A	0.176	0.997	0.0421	3.04	±26%
R15	1.44	1.68	+	A	0.22	0.797	0.0527	3.8	±18%
R16	1.68	1.92	+	A	0.177	0.989	0.0424	3.06	±26%

### Sheet: Ec_LB_chr1
Region names	Region start position: ell_- (Mb)	Region end position: ell_+ (Mb)	Fork direction	Replication orientation	Slope: α (Mb^{-1})	Velocity: v (kb/s)	Log difference: ∆	Duration: ∆τ (min)	Percent errors
R1	-2.2	-1.89	-	A	0.378	1.58	0.119	3.32	±4.2%
R2	-1.89	-1.57	-	A	0.443	1.35	0.139	3.88	±3%
R3	-1.57	-1.26	-	A	0.429	1.4	0.135	3.76	±3.1%
R4	-1.26	-0.944	-	A	0.442	1.35	0.139	3.87	±3%
R5	-0.944	-0.63	-	A	0.482	1.24	0.152	4.22	±2.8%
R6	-0.63	-0.315	-	A	0.61	0.982	0.192	5.35	±2.3%
R7	-0.315	0	-	A	0.399	1.5	0.126	3.5	±3.7%
R8	0	0.315	+	A	0.447	1.34	0.141	3.91	±3.3%
R9	0.315	0.63	+	A	0.574	1.04	0.181	5.03	±2.5%
R10	0.63	0.944	+	A	0.524	1.14	0.165	4.6	±2.7%
R11	0.944	1.26	+	A	0.372	1.61	0.117	3.26	±3.7%
R12	1.26	1.57	+	A	0.488	1.23	0.154	4.28	±2.7%
R13	1.57	1.89	+	A	0.393	1.52	0.124	3.44	±3.4%
R14	1.89	2.2	+	A	0.388	1.54	0.122	3.4	±4.1%

### Sheet: Ec_MM_chr1
Region names	Region start position: ell_- (Mb)	Region end position: ell_+ (Mb)	Fork direction	Replication orientation	Slope: α (Mb^{-1})	Velocity: v (kb/s)	Log difference: ∆	Duration: ∆τ (min)	Percent errors
R1	-2.21	-2.01	-	A	0.232	0.724	0.0466	4.62	±13%
R2	-2.01	-1.81	-	A	0.26	0.645	0.0523	5.19	±9.9%
R3	-1.81	-1.61	-	A	0.174	0.967	0.0349	3.46	±15%
R4	-1.61	-1.41	-	A	0.183	0.919	0.0367	3.64	±14%
R5	-1.41	-1.21	-	A	0.172	0.975	0.0346	3.43	±15%
R6	-1.21	-1	-	A	0.217	0.772	0.0437	4.33	±12%
R7	-1	-0.803	-	A	0.213	0.789	0.0428	4.25	±12%
R8	-0.803	-0.603	-	A	0.157	1.07	0.0315	3.13	±17%
R9	-0.603	-0.402	-	A	0.225	0.745	0.0452	4.49	±12%
R10	-0.402	-0.201	-	A	0.248	0.678	0.0497	4.94	±11%
R11	-0.201	0	-	A	0.148	1.13	0.0298	2.95	±18%
R12	0	0.201	+	A	0.2	0.84	0.0401	3.98	±14%
R13	0.201	0.402	+	A	0.196	0.858	0.0393	3.9	±14%
R14	0.402	0.603	+	A	0.23	0.73	0.0462	4.59	±12%
R15	0.603	0.803	+	A	0.186	0.901	0.0374	3.72	±14%
R16	0.803	1	+	A	0.207	0.811	0.0416	4.13	±13%
R17	1	1.21	+	A	0.18	0.932	0.0362	3.59	±15%
R18	1.21	1.41	+	A	0.174	0.967	0.0349	3.46	±15%
R19	1.41	1.61	+	A	0.211	0.797	0.0423	4.2	±12%
R20	1.61	1.81	+	A	0.218	0.772	0.0437	4.34	±12%
R21	1.81	2.01	+	A	0.22	0.763	0.0442	4.39	±12%
R22	2.01	2.21	+	A	0.189	0.89	0.0379	3.76	±17%
